# Multiomic evidence for microbial contributions to species-specific olfactory communication in wild tamarins

**DOI:** 10.64898/2026.10.02.756344

**Authors:** Silvia Carboni, Alice C. Poirier, Mrinalini Watsa, Gideon A. Erkenswick, Amanda D. Melin

**Affiliations:** Department of Anthropology & Archaeology, University of Calgary, 2500 University Dr. NW, Calgary, AB T2N 1N4, Canada; Université Bourgogne Europe, Institut Agro, CNRS, INRAE, UMR CSGA, Development of Olfactory Communication and Cognition Laboratory, Dijon, 21000, France; Conservation Science and Wildlife Health, San Diego Zoo Wildlife Alliance, Escondido, California, USA; Field Projects International, Escondido, California, USA; Department of Medical Genetics, University of Calgary, 2500 University Dr NW, Calgary, AB T2N 1N4, Canada; Alberta Children’s Hospital Research Institute, University of Calgary, 3330 Hospital Dr, NW, Calgary, AB T2N 4N1, Canada

**Keywords:** scent gland microbiome, volatile organic compounds, reproductive isolation, social communication

## Abstract

Closely related sympatric species are hypothesized to face strong selection against hybridization, favoring species-specific signals that maintain reproductive isolation. Within species, olfaction may also mediate social interactions and facilitate social cohesion. Here, we investigated the potential for microbiome-derived scent signals to contribute to inter- and intra-species communication in two sympatric wild tamarins (*Leontocebus weddelli* and *Tamarinus subgrisescens*). We analyzed scent gland samples to characterize odor profiles (volatile organic compounds, VOCs) and microbiome taxonomic composition and putative functions from metagenomic shotgun sequences. Species membership was predicted accurately from microbiome profiles, whereas VOCs alone discriminated poorly between species. We found high abundance of *Corynebacterium* in *L. weddelli*, a genus associated with fatty acid metabolism, alongside the exclusive detection of acetic acid, highlighting microbially derived fatty acids as candidates for further investigation in this species. In *T. subgrisescens,* we found a more diverse microbiota, with fewer taxa known to be related to odor production, while VOC profiles appeared less variable among individuals. In contrast, group-level signatures were weak, suggesting that intra-specific odor may not strongly contribute to signaling group membership. We highlight the challenge of linking high-dimensional microbial communities, which include taxa not necessarily involved in odor production, to the smaller dataset of detectable VOCs. Although scent gland microbiota differed between tamarin species, whether these differences translate into species-specific odor cues remains to be tested. Future research involving behavioural assays and targeted experimental approaches that focus on key microbes and metabolites may shed further insight into roles and mechanisms of olfactory communication.
