## Supplementary material for "Multiomic evidence for microbial contributions to species-specific olfactory communication in wild tamarins": Suppl. Materials 1: SupplementaryMaterials1_Metadata_GlandMultiomic.xlsx

### Sheet: Sheet1
GroupID	Date	CaptureDate	TamarinSpecies	MicrobiomeSample	OdorSample	Age	Sex	Name	AnimalID	SeqRun	AnimalID_Date
MI	2022	2022.06.19	TSUB	FPI14654	22	Adult	Female	LPY/LRC	135	Seq2025	135_2022
GD	2022	2022.06.07	LWED	FPI14677	9	Adult	Female	1F	1333	Seq2025	1333_2022
GD	2022	2022.06.07	LWED	FPI14703	11	Adult	Male	OBY	26	Seq2025	26_2022
GD	2022	2022.06.07	LWED	FPI16167	7	Adult	Female	2F	1334	Seq2025	1334_2022
MI	2022	2022.06.19	TSUB	FPI16170	23	Adult	Male	LBR2	555	Seq2025	555_2022
IL	2022	2022.06.04	LWED	FPI16174	4	Juvenile	Female	4F	1330	Seq2025	1330_2022
IL	2022	2022.06.04	LWED	FPI16202	3	Adult	Female	YPS2	536	Seq2025	536_2022
IL	2022	2022.06.04	LWED	FPI16205	2	Adult	Female	YPG3	553	Seq2025	553_2022
GP	2022	2022.06.20	LWED	FPI16235	24	Juvenile	Female	4F	1339	Seq2025	1339_2022
WI	2022	2022.07.01	TSUB	FPI16238	55	Adult	Male	WBW	545	Seq2025	545_2022
S7	2022	2022.07.11	LWED	FPI18811	77	Adult	Male	YBY2	171	Seq2025	171_2022
S7	2022	2022.07.11	LWED	FPI18847	79	Juvenile	Male	4M	1778	Seq2025	1778_2022
YMCM	2022	2022.07.04	TSUB	FPI18876	NA	Adult	Female	WPS	211	Seq2025	211_2022
WF	2022	2022.07.07	LWED	FPI18941	63	Adult	Female	WPBI	542	Seq2025	542_2022
SS	2022	2022.06.14	LWED	FPI14652	30	Adult	Female	LPG2	276	Seq2023	276_2022
MI	2022	2022.06.19	TSUB	FPI14653	39	Adult	Male	LBY2	537	Seq2023	537_2022
MI	2022	2022.06.19	TSUB	FPI14655	21	Subadult	Female	LPR2	554	Seq2023	554_2022
SS	2022	2022.06.14	LWED	FPI14656	17	Juvenile	Female	4F	1338	Seq2023	1338_2022
AR	2022	2022.06.13	LWED	FPI14658	10	Adult	Male	OBL	27	Seq2023	27_2022
IC	2022	2022.06.24	TSUB	FPI14679	32	Subadult	Male	J2_M_19	563	Seq2023	563_2022
SS	2022	2022.06.14	LWED	FPI14680	28	Adult	Male	SBW2	544	Seq2023	544_2022
SS	2022	2022.06.14	LWED	FPI14681	NA	Juvenile	Male	4M	1337	Seq2023	1337_2022
IC	2022	2022.06.24	TSUB	FPI14682	51	Subadult	Female	J2_F_19	562	Seq2023	562_2022
GP	2022	2022.06.20	LWED	FPI14702	35	Adult	Female	LPW3	538	Seq2023	538_2022
MI	2022	2022.06.19	TSUB	FPI14704	40	Adult	Male	LBO2	287	Seq2023	287_2022
GD	2022	2022.06.07	LWED	FPI14706	13	Adult	Female	0F	2276	Seq2023	2276_2022
AR	2022	2022.06.13	LWED	FPI14707	5	Adult	Female	SF1_0F	549	Seq2023	549_2022
AR	2022	2022.06.13	LWED	FPI14708	NA	Juvenile	Female	4M_Female	1336	Seq2023	1336_2022
JI	2022	2022.06.22	TSUB	FPI14709	25	Adult	Female	RC	1340	Seq2023	1340_2022
IC	2022	2022.06.24	TSUB	FPI14710	46	Juvenile	Male	4M	1341	Seq2023	1341_2022
SS	2022	2022.06.14	LWED	FPI16168	27	Adult	Male	SBO	189	Seq2023	189_2022
JI	2022	2022.06.22	TSUB	FPI16169	31	Adult	Male	RBW	292	Seq2023	292_2022
GP	2022	2022.06.20	LWED	FPI16171	36	Adult	Male	LBBl	222	Seq2023	222_2022
JI	2022	2022.06.22	TSUB	FPI16172	41	Adult	Male	GBR2	219	Seq2023	219_2022
SS	2022	2022.06.14	LWED	FPI16173	26	Adult	Male	SBS	144	Seq2023	144_2022
OI	2022	2022.06.30	TSUB	FPI16201	56	Juvenile	Male	4M	1342	Seq2023	1342_2022
GP	2022	2022.06.20	LWED	FPI16203	34	Adult	Male	LBO2	224	Seq2023	224_2022
OI	2022	2022.06.30	TSUB	FPI16204	53	Adult	Female	OPY2	221	Seq2023	221_2022
AR	2022	2022.06.13	LWED	FPI16206	15	Juvenile	Female	4F	1335	Seq2023	1335_2022
IC	2022	2022.06.24	TSUB	FPI16207	47	Adult	Male	GBG	195	Seq2023	195_2022
OI	2022	2022.06.30	TSUB	FPI16237	54	Subadult	Male	OBG2	560	Seq2023	560_2022
YMCM	2022	2022.07.04	TSUB	FPI16239	60	Juvenile	Male	4M	1344	Seq2023	1344_2022
WI	2022	2022.07.01	TSUB	FPI16240	58	Adult	Male	WBG2	568	Seq2023	568_2022
S7	2022	2022.07.11	LWED	FPI18812	78	Adult	Female	YPL2	547	Seq2023	547_2022
S7	2022	2022.07.11	LWED	FPI18813	81	Adult	Male	YBS2	561	Seq2023	561_2022
S7	2022	2022.07.11	LWED	FPI18815	76.1	Adult	Male	YBG	8	Seq2023	8_2022
S7	2022	2022.07.11	LWED	FPI18816	NA	Juvenile	Male	5M	1777	Seq2023	1777_2022
YMCM	2022	2022.07.04	TSUB	FPI18878	67	Juvenile	Female	4F	1343	Seq2023	1343_2022
YMCM	2022	2022.07.04	TSUB	FPI18879	71	Adult	Male	YBS3	187	Seq2023	187_2022
IC	2022	2022.06.24	TSUB	FPI18906	50	Adult	Female	LPG	230	Seq2023	230_2022
OI	2022	2022.06.30	TSUB	FPI18907	45	Adult	Male	OBS	159	Seq2023	159_2022
WI	2022	2022.07.01	TSUB	FPI18909	70	Adult	Male	WBO	218	Seq2023	218_2022
WF	2022	2022.07.07	LWED	FPI18942	64	Adult	Male	WBR2	567	Seq2023	567_2022
AR	2023	2023.07.12	LWED	FPI21035	20882	Adult	Female	ORC	2942	Seq2025	2942_2023
WF	2023	2023.07.01	LWED	FPI21048	17918	Adult	Male	WBR2	567	Seq2025	567_2023
OI	2023	2023.06.16	TSUB	FPI21049	17876	Adult	Male	WBG	568	Seq2025	568_2023
AR	2023	2023.07.12	LWED	FPI21273	NA	Subadult	Female	SF1_F_22	1335	Seq2025	1335_2023
GD	2023	2023.06.05	LWED	FPI21276	17882	Adult	Male	GBW	169	Seq2025	169_2023
GP	2023	2023.06.11	LWED	FPI21277	17856	Subadult	Female	LPY	1339	Seq2025	1339_2023
WF	2023	2023.07.01	LWED	FPI21278	20884	Juvenile	Male	WBY	2738	Seq2025	2738_2023
OI	2023	2023.06.16	TSUB	FPI21476	17887	Adult	Male	OBO	2274	Seq2025	2274_2023
QB	2023	2023.07.17	TSUB	FPI21481	17911	Adult	Female	YRC	293	Seq2025	293_2023
JI	2023	2023.06.20	TSUB	FPI21482	17881	Juvenile	Male	JI_4M_2023	2275	Seq2025	2275_2023
GD	2023	2023.06.05	LWED	FPI21500	17913	Juvenile	Male	GBR	2273	Seq2025	2273_2023
IC	2023	2023.06.10	TSUB	FPI23322	NA	Juvenile	Male	GBY	2301	Seq2025	2301_2023
AR	2023	2023.07.12	LWED	FPI23324	17956	Adult	Male	OBL	27	Seq2025	27_2023
IL	2023	2023.07.29	LWED	FPI23329	NA	Adult	Male	YBO2	552	Seq2025	552_2023
IL	2023	2023.07.29	LWED	FPI24071	NA	Subadult	Female	YPY	1330	Seq2025	1330_2023
QB	2023	2023.07.17	TSUB	FPI24074	20894	Juvenile	Male	YBR	3013	Seq2025	3013_2023
WI	2023	2023.08.01	TSUB	FPI24076	17873	Juvenile	Male	WBR	3089	Seq2025	3089_2023
IL	2023	2023.07.29	LWED	FPI24078	17943	Adult	Male	YBG3	234	Seq2025	234_2023
QB	2023	2023.07.17	TSUB	FPI24079	17901	Juvenile	Female	YPBl	3014	Seq2025	3014_2023
GP	2023	2023.06.11	LWED	FPI25046	20903	Adult	Female	LRC	2311	Seq2025	2311_2023
JI	2023	2023.06.20	TSUB	FPI25047	17914	Juvenile	Male	RBR	2363	Seq2025	2363_2023
SS	2023	2023.07.16	LWED	FPI25050	20893	Adult	Male	SBG	1337	Seq2025	1337_2023
SS	2023	2023.07.25	LWED	FPI25052	17965	Adult	Female	SRC/LPG2	276	Seq2025	276_2023
YMCM	2023	2023.07.31	TSUB	FPI25055	17872	Adult	Male	YBS3	187	Seq2025	187_2023
WI	2023	2023.08.01	TSUB	FPI25057	17857	Adult	Female	WPL	212	Seq2025	212_2023
IC	2023	2023.06.27	TSUB	FPI25382	17886	Adult	Male	GRC2	563	Seq2025	563_2023
WF	2023	2023.07.01	LWED	FPI25383	17907	Adult	Male	WBO	136	Seq2025	136_2023
WF	2023	2023.07.01	LWED	FPI25419	17902	Adult	Female	WPS	1781	Seq2025	1781_2023
YMCM	2023	2023.07.26	TSUB	FPI25425	17963	Adult	Female	SI_1F_23	1343	Seq2025	1343_2023
SS	2023	2023.07.25	LWED	FPI25426	17891	Adult	Female	4F/SPL	1338	Seq2025	1338_2023
GD	2023	2023.06.05	LWED	FPI25428	17951	Adult	Female	GPS	2276	Seq2025	2276_2023
SS	2023	2023.07.16	LWED	FPI25431	17867	Juvenile	Female	SPY	2980	Seq2025	2980_2023
QB	2023	2023.07.24	TSUB	FPI25455	17955	Adult	Male	YBL	17	Seq2025	17_2023
IL	2023	2023.07.29	LWED	FPI25457	17921	Subadult	Male	YBR	1331	Seq2025	1331_2023
AR	2023	2023.07.12	LWED	FPI25462	20888	Juvenile	Female	OPS	2941	Seq2025	2941_2023
YMCM	2023	2023.07.26	TSUB	FPI25463	NA	Adult	Female	SI_0F_23	3058	Seq2025	3058_2023
IC	2023	2023.06.10	TSUB	FPI25813	17962	Juvenile	Male	GBS	2300	Seq2025	2300_2023
OI	2023	2023.06.16	TSUB	FPI25823	17947	Adult	Female	OPBl	570	Seq2025	570_2023
MI	2023	2023.07.21	TSUB	FPI25824	17957	Juvenile	Female	LPG	3017	Seq2025	3017_2023
GP	2023	2023.06.11	LWED	FPI25842	17936	Adult	Male	LBBl	222	Seq2025	222_2023
JI	2023	2023.06.20	TSUB	FPI25844	17908	Adult	Female	RPS	1340	Seq2025	1340_2023
SS	2023	2023.07.16	LWED	FPI25849	17896	Adult	Male	SBO	189	Seq2025	189_2023
JI	2024	2024.06.11	TSUB	FPI028995	32156	Adult	Male	RBW	292	Seq2025	292_2024
SS	2024	2024.07.16	LWED	FPI029026	32218	Adult	Female	SPL	1338	Seq2025	1338_2024
WF	2024	2024.06.19	LWED	FPI029036	32141	Adult	Female	WPS/WRC	1781	Seq2025	1781_2024
AR	2024	2024.06.17	LWED	FPI029054	NA	Adult	Female	OPL	1335	Seq2025	1335_2024
IC	2024	2024.06.13	TSUB	FPI038254	32231	Juvenile	Male	TSUB_2024_IC4_4M	3535	Seq2025	3535_2024
IL	2024	2024.06.05	LWED	FPI038255	32264	Adult	Male	YBR	1331	Seq2025	1331_2024
GP	2024	2024.06.14	LWED	FPI038259	32233	Juvenile	Male	LWED_2024_GP_4M	3538	Seq2025	3538_2024
YMCM	2024	2024.06.24	TSUB	FPI038265	32179	Adult	Female	BlPS / SI_0F_23	3058	Seq2025	3058_2024
GD	2024	2024.06.08	LWED	FPI038266	32238	Subadult	Male	GBR	2273	Seq2025	2273_2024
WI	2024	2024.07.02	TSUB	FPI038342	32192	Adult	Female	WPY	3546	Seq2025	3546_2024
IC	2024	2024.06.13	TSUB	FPI038343	32232	Juvenile	Female	TSUB_2024_IC4_4F	3534	Seq2025	3534_2024
MI	2024	2024.07.08	TSUB	FPI038346	32193	Adult	Male	LBO	287	Seq2025	287_2024
IC	2024	2024.06.13	TSUB	FPI038347	32224	Adult	Female	LPG	230	Seq2025	230_2024
AR	2024	2024.06.17	LWED	FPI038350	32150	Adult	Male	OBBl	548	Seq2025	548_2024
WF	2024	2024.06.19	LWED	FPI038351	32229	Juvenile	Male	LWED_2024_WF_4M	3541	Seq2025	3541_2024
OI	2024	2024.06.06	TSUB	FPI038353	32248	Adult	Male	OBL	559	Seq2025	559_2024
MI	2024	2024.07.08	TSUB	FPI038376	32194	Adult	Female	LPR2	554	Seq2025	554_2024
WI	2024	2024.07.02	TSUB	FPI038383	32134	Adult	Male	WBL	218	Seq2025	218_2024
WF	2024	2024.06.23	LWED	FPI038427	32225	Subadult	Male	WBY	2738	Seq2025	2738_2024
GD	2024	2024.06.08	LWED	FPI038437	NA	Adult	Female	GPS	2276	Seq2025	2276_2024
WF	2024	2024.06.19	LWED	FPI038457	NA	Juvenile	Male	LWED_2024_WF_FM	3540	Seq2025	3540_2024
MI	2024	2024.07.08	TSUB	FPI038459	32197	Juvenile	Male	TSUB_2024_MI4_4M	3549	Seq2025	3549_2024
SS	2024	2024.06.22	LWED	FPI038461	NA	Juvenile	Male	LWED_2024_SS_4M	3542	Seq2025	3542_2024
IL	2024	2024.06.05	LWED	FPI038462	32254	Juvenile	Male	LWED_2024_IL_4M	3536	Seq2025	3536_2024
IC	2024	2024.06.13	TSUB	FPI038463	32240	Adult	Male	GBO	154	Seq2025	154_2024
JI	2024	2024.06.11	TSUB	FPI038466	32158	Adult	Female	RPS	1340	Seq2025	1340_2024
JI	2024	2024.06.11	TSUB	FPI038489	NA	Subadult	Male	RBS	2275	Seq2025	2275_2024
WI	2024	2024.07.02	TSUB	FPI038497	32190	Subadult	Male	WBR	3089	Seq2025	3089_2024
AR	2024	2024.06.17	LWED	FPI038500	NA	Adult	Female	ORC	1330	Seq2025	1330_2024
YMCM	2024	2024.06.24	TSUB	FPI038765	32199	Juvenile	Male	TSUB_2024_YMCM_4M	3543	Seq2025	3543_2024
IL	2024	2024.06.05	LWED	FPI038766	32250	Juvenile	Female	LWED_2024_IL_4F	3537	Seq2025	3537_2024
SS	2024	2024.06.20	LWED	FPI038768	32184	Adult	Female	LPG2	276	Seq2025	276_2024
GP	2024	2024.06.14	LWED	FPI038771	32234	Adult	Female	LPY	1339	Seq2025	1339_2024
GP	2024	2024.06.14	LWED	FPI038774	32149	Adult	Female	LPG3	3532	Seq2025	3532_2024
SS	2024	2024.06.20	LWED	FPI038776	32186	Subadult	Female	SPY	2980	Seq2025	2980_2024
IL	2024	2024.06.05	LWED	FPI038798	32259	Adult	Male	BlBL2	566	Seq2025	566_2024
IL	2024	2024.06.05	LWED	FPI038800	NA	Adult	Male	YBG4	202	Seq2025	202_2024
IL	2024	2024.06.05	LWED	FPI038801	32249	Adult	Female	YPR	3533	Seq2025	3533_2024
SS	2024	2024.06.20	LWED	FPI038808	NA	Adult	Male	SBG	1337	Seq2025	1337_2024
WF	2024	2024.06.19	LWED	FPI38339	32223	Adult	Male	BlBG	38	Seq2025	38_2024
WF	2022	2022.07.07	LWED	NA	61	Juvenile	Male	4M	1345	NA	1345_2022
IL	2023	2023.07.29	LWED	NA	17888	Juvenile	Male	YBS	3061	NA	3061_2023
SS	2024	2024.07.16	LWED	NA	32207	Juvenile	Female	LWED_2024_WF_5F	3555	NA	3555_2024
WI	2022	2022.07.01	TSUB	NA	57	Adult	Female	WPL	212	NA	212_2022
GD	2023	2023.06.05	LWED	NA	17922	Adult	Male	GBY	26	NA	26_2023
WF	2023	2023.07.01	LWED	NA	17898	Adult	Male	BLBG	38	NA	38_2023
WF	2024	2024.06.19	LWED	NA	32146	Adult	Male	WBO	136	NA	136_2024
SS	2023	2023.07.16	LWED	NA	17924	Adult	Male	SBS	144	NA	144_2023
IC	2023	2023.06.10	TSUB	NA	17961	Adult	Male	GBO	154	NA	154_2023
IC	2023	2023.06.10	TSUB	NA	20805	Adult	Male	GBG/GRC	195	NA	195_2023
JI	2024	2024.06.11	TSUB	NA	32153	Adult	Male	GBR2	219	NA	219_2024
GP	2023	2023.06.28	LWED	NA	17926	Adult	Male	LBO2	224	NA	224_2023
MI	2023	2023.07.21	TSUB	NA	20880	Adult	Male	LBO2	287	NA	287_2023
JI	2023	2023.06.20	TSUB	NA	20885	Adult	Male	RBW	292	NA	292_2023
SS	2023	2023.07.16	LWED	NA	17912	Adult	Male	SBW2	544	NA	544_2023
SS	2024	2024.06.20	LWED	NA	32182	Adult	Male	SBW2	544	NA	544_2024
AR	2022	2022.06.12	LWED	NA	6	Adult	Male	SF2_1M	548	NA	548_2022
AR	2023	2023.07.12	LWED	NA	17893	Adult	Male	SF2M19	548	NA	548_2023
OI	2022	2022.06.30	TSUB	NA	43	Adult	Male	OBL	559	NA	559_2022
OI	2023	2023.06.16	TSUB	NA	17932	Adult	Male	OBL	559	NA	559_2023
OI	2024	2024.06.06	TSUB	NA	32256	Adult	Male	WBG	568	NA	568_2024
